# Non-lethal exposure to H_2_O_2_ boosts bacterial survival and evolvability against oxidative stress

**DOI:** 10.1101/575134

**Authors:** Alexandro Rodríguez-Rojas, Joshua Jay Kim, Paul Johnston, Olga Makarova, Murat Eravci, Christoph Weise, Regine Hengge, Jens Rolff

## Abstract

Unicellular organisms have the prevalent challenge to survive under oxidative stress of reactive oxygen species (ROS) such as hydrogen peroxide (H_2_O_2_). ROS are present as by-products of photosynthesis and aerobic respiration. These reactive species are even employed by multicellular organisms as potent weapons against microbes. Although bacterial defences against lethal and sub-lethal oxidative stress have been studied in model bacteria, the role of fluctuating H_2_O_2_ concentrations remains unexplored. It is known that sub-lethal exposure of *Escherichia coli* to H_2_O_2_ results in enhanced survival upon subsequent exposure. Here we investigate the priming response to H_2_O_2_ at physiological concentrations. The basis and the duration of the response (memory) were also determined by time-lapse quantitative proteomics. We found that a low level of H_2_O_2_ induced several scavenging enzymes showing a long half-life, subsequently protecting cells from future exposure. We then asked if the phenotypic resistance against H_2_O_2_ alters the evolution of resistance against oxygen stress. Experimental evolution of H_2_O_2_ resistance revealed faster evolution and higher levels of resistance in primed cells. Several mutations were found to be associated with resistance in evolved populations affecting different loci but, counterintuitively, none of them was directly associated with scavenging systems. Our results have important implications for host colonisation and infections where microbes often encounter reactive oxygen species in gradients.
