## supplemental tables for "Non-lethal exposure to H_2_O_2_ boosts bacterial survival and evolvability against oxidative stress": Table S1.xlsx

### Sheet: Growthcurver model 01mMvscontrol
sample	k	n0	r	t_mid	t_gen	auc_l	auc_e	sigma	condition			[H2O2] mM	k	n0	r	t_mid	t_gen	auc_l	auc_e	sigma
A1	0.997	0.095	0.296	7.607	2.339	16.033	15.942	0.041	control		mean	0	1.0177	0.0922826	0.335178	6.91838	2.08682	17.1074	17.0502	0.0304868
B1	0.966	0.092	0.319	7.044	2.17	16.088	16.02	0.032	control		sd	0	0.0339089	0.00844867	0.0321142	0.34573	0.202261	0.831288	0.83575	0.00398155
C1	0.979	0.092	0.324	6.985	2.138	16.379	16.318	0.031	control		mean	0.1	0.9734	0.0897713	0.336511	6.81417	2.06724	16.4577	16.4003	0.030492
D1	1	0.095	0.317	7.135	2.189	16.573	16.506	0.033	control		sd	0.1	0.0323881	0.00678739	0.0202817	0.262091	0.126824	0.653069	0.658846	0.00364614
A2	0.995	0.104	0.332	6.476	2.086	17.116	17.065	0.037	control		P-value (student-t)		0.0001*	0.145	0.819	0.132	0.605	0.0002*	0.0002*	0.99
B2	1.003	0.094	0.357	6.355	1.94	17.432	17.382	0.03	control		Fold-change		0.956475	0.972788	1.00398	0.984937	0.990619	0.962026	0.961883	1.00017
C2	1.001	0.084	0.358	6.682	1.935	17.105	17.051	0.027	control
D2	1.024	0.097	0.32	7.073	2.167	17.03	16.969	0.032	control
A3	0.972	0.09	0.343	6.646	2.021	16.601	16.554	0.029	control
B3	0.961	0.082	0.35	6.774	1.981	16.323	16.274	0.026	control
C3	0.969	0.082	0.354	6.707	1.958	16.514	16.464	0.027	control
D3	0.936	0.084	0.344	6.748	2.015	15.905	15.858	0.027	control
A4	0.957	0.102	0.312	6.828	2.224	16.103	16.033	0.038	control
B4	0.978	0.081	0.362	6.636	1.913	16.747	16.692	0.027	control
C4	1.002	0.093	0.357	6.405	1.943	17.368	17.324	0.03	control
D4	0.972	0.087	0.336	6.91	2.064	16.347	16.293	0.028	control
A5	0.95	0.091	0.322	6.966	2.153	15.894	15.834	0.03	control
B5	0.908	0.082	0.344	6.727	2.015	15.449	15.396	0.027	control
C5	0.948	0.082	0.353	6.673	1.964	16.194	16.143	0.027	control
D5	1.026	0.082	0.372	6.57	1.865	17.66	17.617	0.026	control
A6	0.957	0.09	0.322	7.026	2.152	15.968	15.904	0.033	control
B6	0.907	0.089	0.332	6.689	2.085	15.438	15.371	0.032	control
C6	0.996	0.088	0.354	6.612	1.96	17.06	17.018	0.028	control
D6	1.034	0.086	0.365	6.565	1.898	17.79	17.748	0.028	control
A7	0.945	0.099	0.3	7.149	2.308	15.596	15.523	0.037	control
B7	0.985	0.09	0.355	6.475	1.953	17.006	16.954	0.03	control
C7	0.966	0.087	0.333	6.951	2.079	16.203	16.146	0.03	control
D7	0.981	0.082	0.35	6.827	1.98	16.603	16.549	0.027	control
A8	0.941	0.086	0.327	7.024	2.118	15.704	15.649	0.03	control
B8	0.999	0.089	0.359	6.47	1.93	17.252	17.199	0.03	control
C8	0.991	0.074	0.367	6.886	1.891	16.761	16.704	0.025	control
D8	0.964	0.084	0.337	6.969	2.057	16.168	16.114	0.028	control
A9	0.976	0.102	0.307	6.996	2.258	16.268	16.207	0.034	control
B9	0.999	0.093	0.356	6.396	1.949	17.324	17.271	0.031	control
C9	0.947	0.087	0.336	6.818	2.064	16.01	15.952	0.029	control
D9	0.901	0.088	0.331	6.739	2.096	15.28	15.213	0.032	control
A10	0.982	0.099	0.301	7.269	2.303	16.103	16.035	0.034	control
B10	0.98	0.097	0.325	6.783	2.13	16.562	16.499	0.034	control
C10	0.918	0.097	0.309	6.925	2.246	15.361	15.291	0.035	control
D10	1.02	0.096	0.322	7.052	2.156	16.992	16.931	0.031	control
E1	0.993	0.089	0.33	7.025	2.098	16.583	16.528	0.029	0.1 mM
F1	1.003	0.096	0.317	7.104	2.189	16.65	16.583	0.033	0.1 mM
G1	1.012	0.099	0.315	7.078	2.203	16.812	16.747	0.033	0.1 mM
H1	0.935	0.101	0.305	6.924	2.273	15.631	15.584	0.038	0.1 mM
E2	1.044	0.089	0.352	6.728	1.968	17.773	17.724	0.028	0.1 mM
F2	1.031	0.093	0.326	7.093	2.126	17.15	17.092	0.03	0.1 mM
G2	1.061	0.107	0.29	7.537	2.389	17.101	17.032	0.036	0.1 mM
H2	1.007	0.111	0.279	7.483	2.486	16.252	16.178	0.04	0.1 mM
E3	0.931	0.089	0.331	6.799	2.095	15.746	15.688	0.03	0.1 mM
F3	1.034	0.087	0.352	6.79	1.967	17.544	17.499	0.027	0.1 mM
G3	1.052	0.094	0.333	6.971	2.079	17.622	17.569	0.029	0.1 mM
H3	0.987	0.105	0.293	7.272	2.365	16.15	16.077	0.037	0.1 mM
E4	1.049	0.085	0.368	6.591	1.885	18.022	17.979	0.026	0.1 mM
F4	1.041	0.084	0.39	6.23	1.775	18.285	18.236	0.027	0.1 mM
G4	1.069	0.091	0.373	6.365	1.857	18.594	18.542	0.029	0.1 mM
H4	0.985	0.102	0.299	7.205	2.317	16.2	16.135	0.034	0.1 mM
E5	1.055	0.082	0.377	6.566	1.838	18.179	18.131	0.026	0.1 mM
F5	1.029	0.081	0.375	6.553	1.848	17.735	17.688	0.026	0.1 mM
G5	1.059	0.092	0.344	6.836	2.013	17.904	17.85	0.029	0.1 mM
H5	0.99	0.102	0.3	7.217	2.308	16.279	16.215	0.034	0.1 mM
E6	1.034	0.085	0.373	6.473	1.856	17.891	17.841	0.027	0.1 mM
F6	1.027	0.088	0.351	6.764	1.976	17.443	17.398	0.028	0.1 mM
G6	1.011	0.099	0.313	7.08	2.215	16.786	16.724	0.033	0.1 mM
H6	0.973	0.103	0.292	7.289	2.372	15.916	15.853	0.036	0.1 mM
E7	1.052	0.084	0.379	6.453	1.829	18.226	18.178	0.026	0.1 mM
F7	1.047	0.083	0.385	6.384	1.802	18.216	18.163	0.027	0.1 mM
G7	1.06	0.087	0.377	6.416	1.837	18.402	18.347	0.029	0.1 mM
H7	0.985	0.101	0.306	7.099	2.265	16.312	16.248	0.034	0.1 mM
E8	0.992	0.082	0.349	6.89	1.987	16.73	16.677	0.026	0.1 mM
F8	1.026	0.082	0.378	6.473	1.835	17.752	17.699	0.027	0.1 mM
G8	1.039	0.087	0.346	6.894	2.001	17.517	17.462	0.028	0.1 mM
H8	0.977	0.088	0.329	7.037	2.104	16.3	16.263	0.031	0.1 mM
E9	1.001	0.081	0.354	6.851	1.957	16.931	16.874	0.026	0.1 mM
F9	0.987	0.085	0.344	6.878	2.017	16.645	16.588	0.028	0.1 mM
G9	0.99	0.106	0.292	7.274	2.376	16.198	16.123	0.038	0.1 mM
H9	0.997	0.101	0.297	7.367	2.335	16.244	16.18	0.034	0.1 mM
E10	1.025	0.088	0.332	7.148	2.089	17.009	16.947	0.029	0.1 mM
F10	1.043	0.091	0.33	7.128	2.103	17.314	17.246	0.03	0.1 mM
G10	1.063	0.093	0.342	6.837	2.025	17.96	17.895	0.031	0.1 mM
H10	1.017	0.102	0.287	7.636	2.412	16.292	16.227	0.034	0.1 mM
A11	0.002	0	0.357	5.696	1.942	0.04	0.04	0	only LB (no bacteria)
B11	0.002	0	0.174	7.396	3.994	0.034	0.034	0	only LB (no bacteria)
C11	0.003	0.001	0.128	12.992	5.4	0.039	0.039	0	only LB (no bacteria)
D11	0.003	0.001	0.15	9.233	4.61	0.037	0.037	0	only LB (no bacteria)
E11	0.002	0.001	0.224	5.757	3.094	0.043	0.043	0	only LB (no bacteria)
F11	0.003	0.001	0.114	8.233	6.092	0.041	0.041	0	only LB (no bacteria)
G11	0	0.001	27.322	-0.011	0.025	0.006	0.006	0	only LB (no bacteria)
H11	0	0	0	0	0	0	0	0	only LB (no bacteria)
A12	0.007	0.002	0.094	10.048	7.407	0.088	0.086	0.001	only LB (no bacteria)
B12	0.005	0.001	0.891	2.002	0.778	0.101	0.101	0.001	only LB (no bacteria)
C12	0.002	0	0.901	3.012	0.769	0.042	0.036	0.001	only LB (no bacteria)
D12	0.005	0.001	0.065	25.631	10.741	0.033	0.033	0	only LB (no bacteria)
E12	0.003	0.001	0.283	5.183	2.448	0.052	0.052	0	only LB (no bacteria)
F12	0.004	0.001	0.067	18.145	10.285	0.036	0.036	0	only LB (no bacteria)
G12	0.002	0	0.21	5.782	3.307	0.035	0.035	0	only LB (no bacteria)
H12	0.002	0.001	0.187	0.815	3.698	0.044	0.044	0	only LB (no bacteria)
